# The topological shape of gene expression across the evolution of flowering plants

**DOI:** 10.1101/2022.09.07.506951

**Authors:** Sourabh Palande, Joshua A.M. Kaste, Miles D. Roberts, Kenia Segura Abá, Carly Claucherty, Jamell Dacon, Rei Doko, Thilani B. Jayakody, Hannah R. Jeffery, Nathan Kelly, Andriana Manousidaki, Hannah M Parks, Emily M Roggenkamp, Ally M Schumacher, Jiaxin Yang, Sarah Percival, Jeremy Pardo, Aman Y Husbands, Arjun Krishnan, Beronda L Montgomery, Elizabeth Munch, Addie M Thompson, Alejandra Rougon-Cardoso, Daniel H Chitwood, Robert VanBuren

## Abstract

Since they emerged ~125 million years ago, flowering plants have evolved to dominate the terrestrial landscape and survive in the most inhospitable environments on earth. At their core, these adaptations have been shaped by changes in numerous, interconnected pathways and genes that collectively give rise to emergent biological phenomena. Linking gene expression to morphological outcomes remains a grand challenge in biology, and new approaches are needed to begin to address this gap. Here, we implemented topological data analysis (TDA) to summarize the high dimensionality and noisiness of gene expression data using lens functions that delineate plant tissue and stress responses. Using this framework, we created a topological representation of the shape of gene expression across plant evolution, development, and environment for the phylogenetically diverse flowering plants. The TDA-based Mapper graphs form a well-defined gradient of tissues from leaves to seeds, or from healthy to stressed samples, depending on the lens function. This suggests there are distinct and conserved expression patterns across angiosperms that delineate different tissue types or responses to biotic and abiotic stresses. Genes that correlate with the tissue lens function are enriched in central processes such as photosynthetic, growth and development, housekeeping, or stress responses. Together, our results highlight the power of TDA for analyzing complex biological data and reveal a core expression backbone that defines plant form and function.

**Significance statement:** A grand challenge in biology is to link gene expression to phenotypes across evolution, development, and the environment, but efforts have been hindered by biological complexity and dataset heterogeneity. Here, we implemented topological data analysis across thousands of gene expression datasets in phylogenetically diverse flowering plants. We created a topological representation of gene expression across plants and observed well-defined gradients of tissues from leaves to seeds, or from healthy to environmentally stressed. Using this framework, we identified a core and deeply conserved expression backbone that defines plant form and function, with key patterns that delineate plant tissues, abiotic, and biotic stresses. Our results highlight the power of topological approaches for analyzing complex biological datasets.
