## Supplementary Dataset 1 for "The topological shape of gene expression across the evolution of flowering plants"

### Sheet: Supplemental Dataset S1
Dataset S1. GO Term enrichment analysis of genes negatively correlated with the tissue-lens.
Namespace	GO ID	Enriched/Purified	GO Terms	pval_uncorr	Benjamimi/Hochberg	Bonferroni	Study Ratio	Population Ratio
CC	GO:0034357	e	photosynthetic membrane	2.41e-87	9.91e-84	1.98e-83	82/159	194/6328
CC	GO:0042651	e	thylakoid membrane	2.41e-87	9.91e-84	1.98e-83	82/159	194/6328
CC	GO:0055035	e	plastid thylakoid membrane	3.87e-80	1.06e-76	3.18e-76	76/159	180/6328
CC	GO:0009535	e	chloroplast thylakoid membrane	4.13e-79	8.49e-76	3.4e-75	75/159	177/6328
CC	GO:0009579	e	thylakoid	6.79e-78	1.12e-74	5.58e-74	77/159	198/6328
CC	GO:0042170	e	plastid membrane	6.45e-73	8.83e-70	5.3e-69	80/159	252/6328
CC	GO:0009507	e	chloroplast	7.27e-72	8.54e-69	5.98e-68	150/159	1795/6328
CC	GO:0005622	e	intracellular anatomical structure	4.11e-71	4.22e-68	3.38e-67	78/159	244/6328
CC	GO:0009536	e	plastid	4.65e-68	4.24e-65	3.82e-64	150/159	1901/6328
CC	GO:0009534	e	chloroplast thylakoid	4.45e-64	3.32e-61	3.66e-60	60/159	133/6328
CC	GO:0031976	e	plastid thylakoid	4.45e-64	3.32e-61	3.66e-60	60/159	133/6328
CC	GO:0031090	e	organelle membrane	1e-47	6.87e-45	8.24e-44	80/159	494/6328
CC	GO:0031984	e	organelle subcompartment	1.5e-42	9.47e-40	1.23e-38	60/159	272/6328
BP	GO:0009416	e	response to light stimulus	6.7e-29	3.93e-26	5.51e-25	67/159	591/6328
CC	GO:0016020	e	membrane	2.56e-28	1.41e-25	2.11e-24	89/159	1117/6328
BP	GO:0009314	e	response to radiation	5.72e-28	2.94e-25	4.7e-24	67/159	612/6328
CC	GO:0009941	e	chloroplast envelope	4.7e-27	2.27e-24	3.86e-23	47/159	281/6328
CC	GO:0009526	e	plastid envelope	9.02e-27	4.12e-24	7.42e-23	47/159	285/6328
CC	GO:0031967	e	organelle envelope	4.02e-24	1.65e-21	3.3e-20	47/159	326/6328
CC	GO:0031975	e	envelope	4.02e-24	1.65e-21	3.3e-20	47/159	326/6328
CC	GO:0009543	e	chloroplast thylakoid lumen	1.37e-22	5.37e-20	1.13e-18	20/159	39/6328
CC	GO:0031978	e	plastid thylakoid lumen	2.69e-22	1e-19	2.21e-18	20/159	40/6328
CC	GO:0031977	e	thylakoid lumen	8.28e-22	2.96e-19	6.81e-18	21/159	48/6328
BP	GO:0006091	e	generation of precursor metabolites and energy	1.51e-20	5.16e-18	1.24e-16	27/159	106/6328
BP	GO:0009628	e	response to abiotic stimulus	4.55e-20	1.5e-17	3.74e-16	76/159	1066/6328
CC	GO:0009570	e	chloroplast stroma	8.41e-19	2.66e-16	6.92e-15	42/159	341/6328
CC	GO:0009532	e	plastid stroma	9.41e-19	2.87e-16	7.74e-15	42/159	342/6328
BP	GO:0009767	e	photosynthetic electron transport chain	7.9e-17	2.32e-14	6.5e-13	14/159	25/6328
BP	GO:0015979	e	photosynthesis	3.63e-16	1.03e-13	2.99e-12	15/159	33/6328
BP	GO:0009768	e	photosynthesis light harvesting in photosystem I	8.15e-16	2.23e-13	6.7e-12	10/159	11/6328
BP	GO:0009765	e	photosynthesis light harvesting	4.78e-15	1.27e-12	3.93e-11	10/159	12/6328
BP	GO:0033013	e	tetrapyrrole metabolic process	7.44e-15	1.91e-12	6.12e-11	23/159	118/6328
BP	GO:0015994	e	chlorophyll metabolic process	3.47e-14	8.64e-12	2.85e-10	18/159	69/6328
MF	GO:0003729	e	mRNA binding	6.89e-14	1.61e-11	5.66e-10	35/159	324/6328
CC	GO:0009654	e	photosystem II oxygen evolving complex	6.95e-14	1.61e-11	5.71e-10	10/159	14/6328
BP	GO:0006778	e	porphyrin-containing compound metabolic process	7.06e-14	1.61e-11	5.81e-10	21/159	105/6328
CC	GO:0043231	e	intracellular membrane-bounded organelle	3.66e-13	7.98e-11	3.01e-09	158/159	5165/6328
CC	GO:0043227	e	membrane-bounded organelle	3.69e-13	7.98e-11	3.03e-09	158/159	5167/6328
CC	GO:0048046	e	apoplast	3.81e-13	8.02e-11	3.13e-09	16/159	58/6328
BP	GO:0022900	e	electron transport chain	5.45e-13	1.12e-10	4.48e-09	15/159	50/6328
CC	GO:0043229	e	intracellular organelle	1.03e-12	2.04e-10	8.5e-09	158/159	5200/6328
CC	GO:0043226	e	organelle	1.04e-12	2.04e-10	8.57e-09	158/159	5202/6328
MF	GO:0016168	e	chlorophyll binding	1.18e-12	2.25e-10	9.66e-09	8/159	9/6328
BP	GO:0032502	p	developmental process	2.23e-12	4.17e-10	1.84e-08	5/159	1452/6328
BP	GO:0010207	e	photosystem II assembly	1.1e-10	2e-08	9.01e-07	10/159	24/6328
BP	GO:0009644	e	response to high light intensity	1.46e-10	2.61e-08	1.2e-06	11/159	32/6328
BP	GO:0019685	e	photosynthesis dark reaction	1.91e-10	3.35e-08	1.57e-06	7/159	9/6328
CC	GO:0098796	e	membrane protein complex	4.14e-10	7.1e-08	3.41e-06	26/159	250/6328
BP	GO:0009642	e	response to light intensity	1.1e-09	1.85e-07	9.07e-06	18/159	123/6328
BP	GO:0009773	e	photosynthetic electron transport in photosystem I	3.95e-09	6.24e-07	3.25e-05	7/159	12/6328
BP	GO:0010196	e	nonphotochemical quenching	3.95e-09	6.24e-07	3.25e-05	7/159	12/6328
BP	GO:1990066	e	energy quenching	3.95e-09	6.24e-07	3.25e-05	7/159	12/6328
BP	GO:0009409	e	response to cold	4.02e-09	6.24e-07	3.31e-05	18/159	133/6328
CC	GO:0010319	e	stromule	4.71e-09	7.17e-07	3.87e-05	8/159	18/6328
BP	GO:0019253	e	reductive pentose-phosphate cycle	6.16e-09	9.2e-07	5.06e-05	6/159	8/6328
BP	GO:0065003	e	protein-containing complex assembly	2.6e-08	3.82e-06	0.000214	22/159	222/6328
CC	GO:0098807	e	chloroplast thylakoid membrane protein complex	4.43e-08	6.39e-06	0.000364	6/159	10/6328
BP	GO:0009266	e	response to temperature stimulus	4.6e-08	6.53e-06	0.000378	23/159	249/6328
BP	GO:0022414	p	reproductive process	7.14e-08	9.95e-06	0.000587	3/159	919/6328
BP	GO:0048856	p	anatomical structure development	7.62e-08	1.04e-05	0.000627	5/159	1075/6328
CC	GO:0005634	p	nucleus	8.44e-08	1.14e-05	0.000694	35/159	2669/6328
MF	GO:0008187	e	poly-pyrimidine tract binding	9.54e-08	1.24e-05	0.000784	6/159	11/6328
MF	GO:0008266	e	poly(U) RNA binding	9.54e-08	1.24e-05	0.000784	6/159	11/6328
BP	GO:0010109	e	regulation of photosynthesis	1e-07	1.29e-05	0.000824	8/159	25/6328
MF	GO:0003723	e	RNA binding	1.4e-07	1.77e-05	0.00115	36/159	572/6328
BP	GO:0043933	e	protein-containing complex organization	3.12e-07	3.89e-05	0.00256	22/159	255/6328
BP	GO:0042549	e	photosystem II stabilization	3.84e-07	4.71e-05	0.00316	4/159	4/6328
CC	GO:1990204	e	oxidoreductase complex	4.2e-07	5.08e-05	0.00345	11/159	64/6328
MF	GO:0009055	e	electron transfer activity	4.87e-07	5.81e-05	0.00401	8/159	30/6328
CC	GO:0010287	e	plastoglobule	8.39e-07	9.86e-05	0.0069	8/159	32/6328
CC	GO:0009521	e	photosystem	1.09e-06	0.000127	0.00898	5/159	9/6328
BP	GO:0050896	e	response to stimulus	1.73e-06	0.000198	0.0142	80/159	2036/6328
BP	GO:0042548	e	regulation of photosynthesis light reaction	2.25e-06	0.000254	0.0185	6/159	17/6328
BP	GO:0043467	e	regulation of generation of precursor metabolites and energy	3.31e-06	0.000368	0.0272	6/159	18/6328
BP	GO:0042440	e	pigment metabolic process	3.36e-06	0.000369	0.0277	12/159	94/6328
MF	GO:0016491	e	oxidoreductase activity	4.31e-06	0.000466	0.0354	25/159	369/6328
BP	GO:0003006	p	developmental process involved in reproduction	4.98e-06	0.000532	0.041	3/159	754/6328
CC	GO:0140513	p	nuclear protein-containing complex	8.07e-06	0.000851	0.0664	0/159	463/6328
MF	GO:0046906	e	tetrapyrrole binding	8.77e-06	0.000913	0.0721	9/159	56/6328
CC	GO:0019898	e	extrinsic component of membrane	9.14e-06	0.00094	0.0752	8/159	43/6328
CC	GO:0009538	e	photosystem I reaction center	1.56e-05	0.00158	0.128	3/159	3/6328
BP	GO:0007623	e	circadian rhythm	1.68e-05	0.00167	0.138	7/159	34/6328
BP	GO:0048511	e	rhythmic process	1.68e-05	0.00167	0.138	7/159	34/6328
CC	GO:0005829	e	cytosol	1.87e-05	0.00183	0.154	42/159	870/6328
MF	GO:0003727	e	single-stranded RNA binding	2.12e-05	0.00205	0.174	6/159	24/6328
BP	GO:0009645	e	response to low light intensity stimulus	3.28e-05	0.00314	0.27	5/159	16/6328
BP	GO:0022607	e	cellular component assembly	4.01e-05	0.00379	0.33	23/159	368/6328
CC	GO:0009517	e	PSII associated light-harvesting complex II	6.11e-05	0.00571	0.503	3/159	4/6328
CC	GO:0010598	e	NAD(P)H dehydrogenase complex (plastoquinone)	7.16e-05	0.00662	0.589	4/159	10/6328
BP	GO:0032501	p	multicellular organismal process	7.7e-05	0.00703	0.633	7/159	897/6328
BP	GO:0009657	e	plastid organization	9.08e-05	0.0082	0.746	13/159	150/6328
BP	GO:0051179	p	localization	0.000104	0.00933	0.858	5/159	758/6328
BP	GO:0010206	e	photosystem II repair	0.00011	0.00976	0.907	4/159	11/6328
BP	GO:0007165	p	signal transduction	0.000138	0.0121	1	1/159	454/6328
CC	GO:0009503	e	thylakoid light-harvesting complex	0.00015	0.0126	1	3/159	5/6328
CC	GO:0009533	e	chloroplast stromal thylakoid	0.00015	0.0126	1	3/159	5/6328
MF	GO:0016987	e	sigma factor activity	0.00015	0.0126	1	3/159	5/6328
CC	GO:0030076	e	light-harvesting complex	0.00015	0.0126	1	3/159	5/6328
BP	GO:0006779	e	porphyrin-containing compound biosynthetic process	0.000172	0.0141	1	7/159	48/6328
BP	GO:0015995	e	chlorophyll biosynthetic process	0.000172	0.0141	1	6/159	34/6328
MF	GO:0003755	e	peptidyl-prolyl cis-trans isomerase activity	0.000203	0.0165	1	6/159	35/6328
BP	GO:0030091	e	protein repair	0.00023	0.0185	1	4/159	13/6328
BP	GO:0008152	e	metabolic process	0.000278	0.0221	1	103/159	3193/6328
MF	GO:0016859	e	cis-trans isomerase activity	0.000279	0.0221	1	6/159	37/6328
BP	GO:0032544	e	plastid translation	0.000316	0.0247	1	4/159	14/6328
BP	GO:0071482	e	cellular response to light stimulus	0.000323	0.0251	1	7/159	53/6328
BP	GO:0033014	e	tetrapyrrole biosynthetic process	0.000364	0.0279	1	7/159	54/6328
CC	GO:0110165	e	cellular anatomical entity	0.000368	0.028	1	159/159	6007/6328
BP	GO:0006139	p	nucleobase-containing compound metabolic process	0.00048	0.0362	1	11/159	1051/6328
BP	GO:0065007	p	biological regulation	0.000493	0.0369	1	30/159	1974/6328
CC	GO:0009523	e	photosystem II	0.000506	0.0374	1	3/159	7/6328
MF	GO:0005509	e	calcium ion binding	0.00051	0.0374	1	7/159	57/6328
BP	GO:0040007	p	growth	0.000569	0.0411	1	0/159	312/6328
MF	GO:0016740	p	transferase activity	0.00057	0.0411	1	9/159	928/6328
MF	GO:0004365	e	glyceraldehyde-3-phosphate dehydrogenase (NAD+) (phosphorylating) activity	0.000627	0.0413	1	2/159	2/6328
CC	GO:0009522	e	photosystem I	0.000627	0.0413	1	2/159	2/6328
CC	GO:0009782	e	photosystem I antenna complex	0.000627	0.0413	1	2/159	2/6328
CC	GO:0009783	e	photosystem II antenna complex	0.000627	0.0413	1	2/159	2/6328
MF	GO:0031409	e	pigment binding	0.000627	0.0413	1	2/159	2/6328
BP	GO:0034337	e	RNA folding	0.000627	0.0413	1	2/159	2/6328
MF	GO:0043891	e	glyceraldehyde-3-phosphate dehydrogenase (NAD(P)+) (phosphorylating) activity	0.000627	0.0413	1	2/159	2/6328
MF	GO:0046028	e	electron transporter transferring electrons from cytochrome b6/f complex of photosystem II activity	0.000627	0.0413	1	2/159	2/6328
MF	GO:0047100	e	glyceraldehyde-3-phosphate dehydrogenase (NADP+) (phosphorylating) activity	0.000627	0.0413	1	2/159	2/6328
BP	GO:0080005	e	photosystem stoichiometry adjustment	0.000627	0.0413	1	2/159	2/6328
CC	GO:0098572	e	stromal side of plastid thylakoid membrane	0.000627	0.0413	1	2/159	2/6328
BP	GO:0051234	p	establishment of localization	0.000636	0.0415	1	5/159	680/6328
CC	GO:0005737	p	cytoplasm	0.000644	0.0417	1	16/159	1281/6328
BP	GO:0006006	e	glucose metabolic process	0.000707	0.0454	1	4/159	17/6328
BP	GO:0044271	e	cellular nitrogen compound biosynthetic process	0.000728	0.0464	1	23/159	442/6328
BP	GO:0016043	e	cellular component organization	0.000745	0.0471	1	41/159	977/6328
BP	GO:0090304	p	nucleic acid metabolic process	0.000784	0.0491	1	9/159	903/6328
BP	GO:0006544	e	glycine metabolic process	0.000795	0.0491	1	3/159	8/6328
MF	GO:1901149	e	salicylic acid binding	0.000795	0.0491	1	3/159	8/6328
