## Supplementary Dataset 2 for "The topological shape of gene expression across the evolution of flowering plants"

### Sheet: Supplemental Dataset S2
Dataset S2. GO Term enrichment analysis of genes positively correlated with the tissue-lens.
Namespace	GO ID	Enriched/Purified	GO Terms	pval_uncorr	Benjamimi/Hochberg	Bonferroni	Study Ratio	Population Ratio
BP	GO:0006508	e	proteolysis	3.3e-12	2.71e-08	2.71e-08	30/159	272/6328
CC	GO:0032991	e	protein-containing complex	6.71e-12	2.76e-08	5.52e-08	71/159	1315/6328
CC	GO:1905368	e	peptidase complex	1.75e-11	4.78e-08	1.44e-07	14/159	52/6328
CC	GO:0005783	e	endoplasmic reticulum	2.68e-11	5.5e-08	2.2e-07	30/159	295/6328
BP	GO:0044265	e	cellular macromolecule catabolic process	1.03e-10	1.7e-07	8.48e-07	25/159	217/6328
CC	GO:0008540	e	proteasome regulatory particle base subcomplex	1.91e-10	2.09e-07	1.57e-06	7/159	9/6328
BP	GO:0006511	e	ubiquitin-dependent protein catabolic process	2.02e-10	2.09e-07	1.66e-06	21/159	156/6328
CC	GO:0000502	e	proteasome complex	2.14e-10	2.09e-07	1.76e-06	11/159	33/6328
BP	GO:0019941	e	modification-dependent protein catabolic process	2.29e-10	2.09e-07	1.88e-06	21/159	157/6328
BP	GO:0043632	e	modification-dependent macromolecule catabolic process	5.24e-10	4.31e-07	4.31e-06	21/159	164/6328
CC	GO:1905369	e	endopeptidase complex	1.2e-09	8.93e-07	9.83e-06	11/159	38/6328
CC	GO:0098796	e	membrane protein complex	2.15e-09	1.47e-06	1.77e-05	25/159	250/6328
BP	GO:0051603	e	proteolysis involved in cellular protein catabolic process	2.97e-09	1.88e-06	2.44e-05	21/159	180/6328
BP	GO:0046907	e	intracellular transport	4.4e-09	2.58e-06	3.62e-05	28/159	320/6328
BP	GO:0051649	e	establishment of localization in cell	9.38e-09	5.14e-06	7.71e-05	28/159	331/6328
BP	GO:0009057	e	macromolecule catabolic process	2.22e-08	1.1e-05	0.000182	25/159	280/6328
CC	GO:0009505	e	plant-type cell wall	2.28e-08	1.1e-05	0.000188	13/159	73/6328
BP	GO:0051641	e	cellular localization	2.97e-08	1.36e-05	0.000244	30/159	394/6328
CC	GO:0005618	e	cell wall	3.2e-08	1.39e-05	0.000263	13/159	75/6328
CC	GO:0030312	e	external encapsulating structure	5.23e-08	2.15e-05	0.00043	13/159	78/6328
BP	GO:0010498	e	proteasomal protein catabolic process	6.84e-08	2.68e-05	0.000562	15/159	109/6328
BP	GO:0009987	e	cellular process	4.53e-07	0.000152	0.00373	138/159	4397/6328
CC	GO:0005911	e	cell-cell junction	4.9e-07	0.000152	0.00403	20/159	220/6328
CC	GO:0009506	e	plasmodesma	4.9e-07	0.000152	0.00403	20/159	220/6328
CC	GO:0030054	e	cell junction	4.9e-07	0.000152	0.00403	20/159	220/6328
CC	GO:0070161	e	anchoring junction	4.9e-07	0.000152	0.00403	20/159	220/6328
BP	GO:0048193	e	Golgi vesicle transport	5e-07	0.000152	0.00411	12/159	79/6328
BP	GO:0019538	e	protein metabolic process	1.23e-06	0.00036	0.0101	44/159	843/6328
BP	GO:0030163	e	protein catabolic process	1.88e-06	0.000532	0.0154	15/159	140/6328
BP	GO:0006413	e	translational initiation	2.25e-06	0.000618	0.0185	6/159	17/6328
BP	GO:0043161	e	proteasome-mediated ubiquitin-dependent protein catabolic process	3.77e-06	0.000999	0.031	12/159	95/6328
BP	GO:0015031	e	protein transport	4.97e-06	0.00128	0.0408	19/159	233/6328
CC	GO:0030134	e	COPII-coated ER to Golgi transport vesicle	5.54e-06	0.00134	0.0455	4/159	6/6328
MF	GO:0036402	e	proteasome-activating activity	5.54e-06	0.00134	0.0455	4/159	6/6328
CC	GO:0005829	e	cytosol	6.58e-06	0.00155	0.0541	43/159	870/6328
BP	GO:0045184	e	establishment of protein localization	7.21e-06	0.00165	0.0593	19/159	239/6328
CC	GO:1902494	e	catalytic complex	9.53e-06	0.00212	0.0784	30/159	512/6328
CC	GO:0005773	e	vacuole	1.1e-05	0.00237	0.09	19/159	246/6328
BP	GO:0044248	e	cellular catabolic process	1.19e-05	0.00251	0.0977	30/159	519/6328
BP	GO:0008104	e	protein localization	1.25e-05	0.00254	0.103	20/159	271/6328
CC	GO:0005793	e	endoplasmic reticulum-Golgi intermediate compartment	1.27e-05	0.00254	0.104	4/159	7/6328
CC	GO:0000325	e	plant-type vacuole	1.3e-05	0.00255	0.107	16/159	184/6328
BP	GO:0006888	e	endoplasmic reticulum to Golgi vesicle-mediated transport	1.68e-05	0.00322	0.138	7/159	34/6328
BP	GO:0016192	e	vesicle-mediated transport	2.09e-05	0.0039	0.172	16/159	191/6328
BP	GO:0000338	e	protein deneddylation	2.48e-05	0.00454	0.204	4/159	8/6328
CC	GO:0140534	e	endoplasmic reticulum protein-containing complex	2.92e-05	0.00521	0.24	8/159	50/6328
BP	GO:1901575	e	organic substance catabolic process	3.89e-05	0.0068	0.32	30/159	548/6328
CC	GO:0008180	e	COP9 signalosome	4.38e-05	0.00751	0.36	4/159	9/6328
CC	GO:0005737	e	cytoplasm	5.15e-05	0.00864	0.423	54/159	1281/6328
BP	GO:0033036	e	macromolecule localization	5.45e-05	0.00897	0.448	20/159	300/6328
BP	GO:0006810	e	transport	5.83e-05	0.00914	0.48	34/159	665/6328
BP	GO:0002183	e	cytoplasmic translational initiation	6.11e-05	0.00914	0.503	3/159	4/6328
BP	GO:0010971	e	positive regulation of G2/M transition of mitotic cell cycle	6.11e-05	0.00914	0.503	3/159	4/6328
CC	GO:0045273	e	respiratory chain complex II	6.11e-05	0.00914	0.503	3/159	4/6328
CC	GO:0045281	e	succinate dehydrogenase complex	6.11e-05	0.00914	0.503	3/159	4/6328
BP	GO:1901564	e	organonitrogen compound metabolic process	6.52e-05	0.00957	0.536	57/159	1404/6328
BP	GO:0006886	e	intracellular protein transport	7.08e-05	0.01	0.582	16/159	211/6328
CC	GO:0005852	e	eukaryotic translation initiation factor 3 complex	7.16e-05	0.01	0.589	4/159	10/6328
BP	GO:0051234	e	establishment of localization	7.2e-05	0.01	0.592	34/159	680/6328
CC	GO:0005789	e	endoplasmic reticulum membrane	7.8e-05	0.0106	0.642	9/159	73/6328
BP	GO:0071705	e	nitrogen compound transport	7.89e-05	0.0106	0.649	20/159	308/6328
CC	GO:0031201	e	SNARE complex	8.22e-05	0.0107	0.676	5/159	19/6328
BP	GO:0070646	e	protein modification by small protein removal	8.34e-05	0.0107	0.686	7/159	43/6328
BP	GO:0070647	e	protein modification by small protein conjugation or removal	8.34e-05	0.0107	0.686	7/159	43/6328
BP	GO:0071702	e	organic substance transport	9.9e-05	0.0125	0.814	22/159	364/6328
CC	GO:0030135	e	coated vesicle	0.00011	0.0137	0.907	4/159	11/6328
MF	GO:0017111	e	nucleoside-triphosphatase activity	0.000127	0.0156	1	13/159	155/6328
CC	GO:0140535	e	intracellular protein-containing complex	0.000141	0.017	1	19/159	296/6328
BP	GO:1902751	e	positive regulation of cell cycle G2/M phase transition	0.00015	0.0179	1	3/159	5/6328
BP	GO:0044260	e	cellular macromolecule metabolic process	0.000161	0.0189	1	49/159	1166/6328
BP	GO:0009056	e	catabolic process	0.000199	0.023	1	31/159	622/6328
BP	GO:0051179	e	localization	0.000277	0.0317	1	35/159	758/6328
BP	GO:0045047	e	protein targeting to ER	0.000316	0.0346	1	4/159	14/6328
BP	GO:0070972	e	protein localization to endoplasmic reticulum	0.000316	0.0346	1	4/159	14/6328
BP	GO:0072599	e	establishment of protein localization to endoplasmic reticulum	0.000316	0.0346	1	4/159	14/6328
MF	GO:0005484	e	SNAP receptor activity	0.000422	0.0451	1	4/159	15/6328
BP	GO:0006890	e	retrograde vesicle-mediated transport Golgi to endoplasmic reticulum	0.000422	0.0451	1	4/159	15/6328
