## Supplementary Dataset 3 for "The topological shape of gene expression across the evolution of flowering plants"

### Sheet: Supplemental Dataset S3
Dataset S3. GO Term enrichment analysis of genes positively correlated with the stress-lens.
Namespace	GO ID	Enriched/Purified	GO Terms	pval_uncorr	Benjamimi/Hochberg	Bonferroni	Study Ratio	Population Ratio
BP	GO:0009415	e	response to water	7.93e-08	0.000202	0.000652	20/159	197/6328
BP	GO:0001101	e	response to acid chemical	9.4e-08	0.000202	0.000773	20/159	199/6328
BP	GO:0097305	e	response to alcohol	9.88e-08	0.000202	0.000812	21/159	219/6328
BP	GO:0006952	e	defense response	1.19e-07	0.000202	0.000974	28/159	372/6328
BP	GO:1901700	e	response to oxygen-containing compound	1.23e-07	0.000202	0.00101	36/159	569/6328
BP	GO:0009725	e	response to hormone	3.29e-07	0.000351	0.0027	27/159	367/6328
BP	GO:0033993	e	response to lipid	3.45e-07	0.000351	0.00284	25/159	322/6328
BP	GO:0010200	e	response to chitin	3.54e-07	0.000351	0.00291	9/159	39/6328
CC	GO:0000813	e	ESCRT I complex	3.84e-07	0.000351	0.00316	4/159	4/6328
BP	GO:0009719	e	response to endogenous stimulus	4.31e-07	0.000355	0.00355	27/159	372/6328
BP	GO:0098542	e	defense response to other organism	4.91e-07	0.000367	0.00403	25/159	328/6328
BP	GO:0051707	e	response to other organism	7.72e-07	0.000502	0.00634	27/159	383/6328
BP	GO:0010033	e	response to organic substance	7.94e-07	0.000502	0.00653	35/159	580/6328
BP	GO:0031347	e	regulation of defense response	9.72e-07	0.000539	0.00799	16/159	151/6328
BP	GO:0044419	e	biological process involved in interspecies interaction between organisms	9.97e-07	0.000539	0.00819	27/159	388/6328
BP	GO:0043207	e	response to external biotic stimulus	1.16e-06	0.000539	0.00953	27/159	391/6328
BP	GO:0009607	e	response to biotic stimulus	1.22e-06	0.000539	0.01	27/159	392/6328
BP	GO:0009737	e	response to abscisic acid	1.22e-06	0.000539	0.01	18/159	192/6328
BP	GO:0042221	e	response to chemical	1.25e-06	0.000539	0.0102	49/159	993/6328
BP	GO:0006970	e	response to osmotic stress	1.84e-06	0.000757	0.0151	19/159	218/6328
BP	GO:0010035	e	response to inorganic substance	2.42e-06	0.000949	0.0199	30/159	482/6328
BP	GO:0009414	e	response to water deprivation	3.01e-06	0.00113	0.0248	17/159	184/6328
BP	GO:0080134	e	regulation of response to stress	3.38e-06	0.00121	0.0278	18/159	206/6328
BP	GO:0009628	e	response to abiotic stimulus	4.5e-06	0.00154	0.037	50/159	1066/6328
BP	GO:0090304	p	nucleic acid metabolic process	4.85e-06	0.00159	0.0399	5/159	903/6328
CC	GO:0036452	e	ESCRT complex	6.46e-06	0.00204	0.0531	5/159	12/6328
BP	GO:0010243	e	response to organonitrogen compound	6.92e-06	0.00211	0.0569	13/159	118/6328
BP	GO:0002376	e	immune system process	7.18e-06	0.00211	0.059	10/159	69/6328
BP	GO:0048583	e	regulation of response to stimulus	1.07e-05	0.00304	0.0881	22/159	315/6328
BP	GO:0006139	p	nucleobase-containing compound metabolic process	1.18e-05	0.00324	0.0973	8/159	1051/6328
BP	GO:1901698	e	response to nitrogen compound	1.32e-05	0.00349	0.108	14/159	144/6328
BP	GO:0034641	p	cellular nitrogen compound metabolic process	1.75e-05	0.00445	0.144	13/159	1315/6328
BP	GO:0006950	e	response to stress	1.78e-05	0.00445	0.147	52/159	1179/6328
BP	GO:0009605	e	response to external stimulus	1.92e-05	0.00465	0.158	29/159	505/6328
BP	GO:0065007	e	biological regulation	2.64e-05	0.0062	0.217	75/159	1974/6328
BP	GO:0009611	e	response to wounding	3.28e-05	0.00748	0.269	12/159	117/6328
BP	GO:0009620	e	response to fungus	4.77e-05	0.0106	0.392	13/159	141/6328
BP	GO:0007165	e	signal transduction	6.03e-05	0.0129	0.495	26/159	454/6328
CC	GO:0032991	p	protein-containing complex	6.26e-05	0.0129	0.514	14/159	1315/6328
BP	GO:1901360	p	organic cyclic compound metabolic process	6.28e-05	0.0129	0.516	14/159	1308/6328
BP	GO:0050896	e	response to stimulus	6.89e-05	0.0138	0.567	75/159	2036/6328
BP	GO:0046483	p	heterocycle metabolic process	7.09e-05	0.0139	0.583	13/159	1253/6328
BP	GO:0009651	e	response to salt stress	7.44e-05	0.0142	0.611	14/159	168/6328
BP	GO:1901701	e	cellular response to oxygen-containing compound	9.29e-05	0.0174	0.764	12/159	130/6328
BP	GO:0006725	p	cellular aromatic compound metabolic process	0.000172	0.0314	1	14/159	1260/6328
BP	GO:0009056	e	catabolic process	0.000199	0.0355	1	31/159	622/6328
BP	GO:0042742	e	defense response to bacterium	0.000216	0.0378	1	12/159	142/6328
BP	GO:0034050	e	programmed cell death induced by symbiont	0.00023	0.0394	1	4/159	13/6328
BP	GO:0050789	e	regulation of biological process	0.000247	0.0415	1	67/159	1814/6328
BP	GO:0006955	e	immune response	0.000279	0.0459	1	6/159	37/6328
