## Supplementary Dataset 4 for "The topological shape of gene expression across the evolution of flowering plants"

### Sheet: Supplemental Dataset S4
Dataset S4. GO Term enrichment analysis of genes negatively correlated with the stress-lens.
Namespace	GO ID	Enriched/Purified	GO Terms	pval_uncorr	Benjamimi/Hochberg	Bonferroni	Study Ratio	Population Ratio
BP	GO:0022402	e	cell cycle process	4.75e-11	3.9e-07	3.9e-07	27/159	245/6328
CC	GO:0005634	e	nucleus	9.43e-10	3.88e-06	7.76e-06	105/159	2669/6328
BP	GO:0006259	e	DNA metabolic process	6.09e-09	1.67e-05	5.01e-05	26/159	283/6328
BP	GO:1903047	e	mitotic cell cycle process	1.33e-08	2.74e-05	0.000109	14/159	83/6328
BP	GO:0090304	e	nucleic acid metabolic process	4.33e-07	0.000712	0.00356	47/159	903/6328
CC	GO:0032991	e	protein-containing complex	1.48e-06	0.00203	0.0122	59/159	1315/6328
BP	GO:0006310	e	DNA recombination	3.77e-06	0.00442	0.031	12/159	95/6328
BP	GO:0051276	e	chromosome organization	5.25e-06	0.00539	0.0431	12/159	98/6328
BP	GO:0006139	e	nucleobase-containing compound metabolic process	6.86e-06	0.00575	0.0564	49/159	1051/6328
BP	GO:0009628	p	response to abiotic stimulus	8.1e-06	0.00575	0.0666	8/159	1066/6328
BP	GO:0000724	e	double-strand break repair via homologous recombination	8.77e-06	0.00575	0.0721	9/159	56/6328
CC	GO:0030684	e	preribosome	8.77e-06	0.00575	0.0721	9/159	56/6328
BP	GO:0006270	e	DNA replication initiation	9.09e-06	0.00575	0.0747	6/159	21/6328
CC	GO:0140513	e	nuclear protein-containing complex	1.45e-05	0.00851	0.119	28/159	463/6328
BP	GO:0000725	e	recombinational repair	2.06e-05	0.0113	0.17	9/159	62/6328
BP	GO:0006974	e	cellular response to DNA damage stimulus	2.58e-05	0.0131	0.212	17/159	216/6328
BP	GO:0006281	e	DNA repair	2.7e-05	0.0131	0.222	16/159	195/6328
BP	GO:0006302	e	double-strand break repair	3.06e-05	0.014	0.252	10/159	81/6328
BP	GO:0006260	e	DNA replication	3.39e-05	0.0146	0.278	8/159	51/6328
BP	GO:0034641	e	cellular nitrogen compound metabolic process	4.13e-05	0.017	0.34	55/159	1315/6328
CC	GO:0000811	e	GINS complex	6.11e-05	0.0228	0.503	3/159	4/6328
BP	GO:1901700	p	response to oxygen-containing compound	6.21e-05	0.0228	0.511	2/159	569/6328
BP	GO:0006364	e	rRNA processing	6.39e-05	0.0228	0.525	13/159	145/6328
CC	GO:0032040	e	small-subunit processome	6.74e-05	0.0231	0.554	6/159	29/6328
BP	GO:0051168	e	nuclear export	7.13e-05	0.0235	0.586	7/159	42/6328
BP	GO:0006405	e	RNA export from nucleus	8.25e-05	0.0261	0.678	6/159	30/6328
MF	GO:0003697	e	single-stranded DNA binding	9.71e-05	0.0296	0.798	7/159	44/6328
BP	GO:0046483	e	heterocycle metabolic process	0.000107	0.0303	0.883	52/159	1253/6328
BP	GO:0050657	e	nucleic acid transport	0.000121	0.0303	0.993	6/159	32/6328
BP	GO:0050658	e	RNA transport	0.000121	0.0303	0.993	6/159	32/6328
BP	GO:0051236	e	establishment of RNA localization	0.000121	0.0303	0.993	6/159	32/6328
CC	GO:0043228	e	non-membrane-bounded organelle	0.000122	0.0303	0.999	23/159	385/6328
CC	GO:0043232	e	intracellular non-membrane-bounded organelle	0.000122	0.0303	0.999	23/159	385/6328
BP	GO:0016072	e	rRNA metabolic process	0.000136	0.032	1	13/159	156/6328
CC	GO:0005730	e	nucleolus	0.000136	0.032	1	15/159	200/6328
BP	GO:1901360	e	organic cyclic compound metabolic process	0.000148	0.0336	1	53/159	1308/6328
BP	GO:0044281	p	small molecule metabolic process	0.000157	0.0336	1	7/159	866/6328
BP	GO:0006913	e	nucleocytoplasmic transport	0.000159	0.0336	1	8/159	63/6328
BP	GO:0051169	e	nuclear transport	0.000159	0.0336	1	8/159	63/6328
BP	GO:0071840	e	cellular component organization or biogenesis	0.000193	0.0397	1	47/159	1117/6328
CC	GO:0009536	p	plastid	0.000209	0.0419	1	27/159	1901/6328
BP	GO:0006261	e	DNA-templated DNA replication	0.000239	0.0468	1	6/159	36/6328
BP	GO:0006725	e	cellular aromatic compound metabolic process	0.000256	0.0489	1	51/159	1260/6328
